# Kidney mRNA-protein expression correlation: What can we learn from the Human Protein Atlas?

**DOI:** 10.1101/2024.07.12.601822

**Authors:** Dianne Acoba, Anna Reznichenko

## Abstract

The Human Protein Atlas (HPA), with more than 10 million immunohistochemical images showing tissue- and cell-specific protein expression levels and subcellular localization information, is widely used in kidney research. The HPA contains comprehensive data on multi-tissue transcript and protein abundance, allowing for comparisons across tissues. However, while visual and intuitive to interpret, immunohistochemistry is limited by its semi-quantitative nature. This can lead to mismatches in protein expression measurements across different platforms. We performed a comparison of the HPA’s kidney-specific RNA sequencing and immunohistochemistry data to determine if the mRNA and protein abundance levels are concordant. Our study demonstrates that there is a discordance between mRNA and protein expression in the kidney based on HPA data. Using an external validatory mass spectrometry dataset, we show that more than 500 proteins undetected by immunohistochemistry are robustly measured by mass spectrometry. The HPA transcriptome data, on the other hand, exhibit similar transcript detection levels as other kidney RNA-seq datasets. Such discordance in mRNA-protein expression could be due to both biological and technical reasons, such as transcriptional dynamics, translation rates, protein half-lives, and measurement errors. This is further complicated by the heterogeneity of the kidney tissue itself, which can increase the discordance if the cell populations or tissue compartment samples do not match. As such, shedding light on the mRNA-protein relationship of the kidney-specific HPA data can provide more context to our scientific inferences when we discuss renal gene and protein quantification.
