## Supplementary File 1 for "Kidney mRNA-protein expression correlation: What can we learn from the Human Protein Atlas?"

### Sheet: Glomeruli_NoProteinDetected
Ensembl_gene_ID	Gene_symbol	Mean_spectral_count
ENSG00000115977	AAK1	1
ENSG00000118520	ARG1	1
ENSG00000185963	BICD2	1
ENSG00000085063	CD59	1
ENSG00000139684	ESD	1
ENSG00000113194	FAF2	1
ENSG00000181873	IBA57	1
ENSG00000211625	IGKV3D-20	1
ENSG00000005961	ITGA2B	1
ENSG00000087253	LPCAT2	1
ENSG00000166974	MAPRE2	1
ENSG00000198886	MT-ND4	1
ENSG00000138750	NUP54	1
ENSG00000179889	PDXDC1	1
ENSG00000115241	PPM1G	1
ENSG00000160439	RDH13	1
ENSG00000139970	RTN1	1
ENSG00000080493	SLC4A4	1
ENSG00000174358	SLC6A19	1
ENSG00000099940	SNAP29	1
ENSG00000173757	STAT5B	1
ENSG00000072274	TFRC	1
ENSG00000105197	TIMM50	1
ENSG00000105576	TNPO2	1
ENSG00000085563	ABCB1	1.09091
ENSG00000110245	APOC3	1.09091
ENSG00000155097	ATP6V1C1	1.09091
ENSG00000018236	CNTN1	1.09091
ENSG00000130635	COL5A1	1.09091
ENSG00000140848	CPNE2	1.09091
ENSG00000121552	CSTA	1.09091
ENSG00000120705	ETF1	1.09091
ENSG00000114023	FAM162A	1.09091
ENSG00000170180	GYPA	1.09091
ENSG00000132465	JCHAIN	1.09091
ENSG00000138030	KHK	1.09091
ENSG00000138834	MAPK8IP3	1.09091
ENSG00000154305	MIA3	1.09091
ENSG00000151413	NUBPL	1.09091
ENSG00000140284	SLC27A2	1.09091
ENSG00000250317	SMIM20	1.09091
ENSG00000103266	STUB1	1.09091
ENSG00000138162	TACC2	1.09091
ENSG00000125304	TM9SF2	1.09091
ENSG00000154930	ACSS1	1.18182
ENSG00000112514	CUTA	1.18182
ENSG00000169738	DCXR	1.18182
ENSG00000063046	EIF4B	1.18182
ENSG00000066322	ELOVL1	1.18182
ENSG00000108829	LRRC59	1.18182
ENSG00000170860	LSM3	1.18182
ENSG00000100985	MMP9	1.18182
ENSG00000148334	PTGES2	1.18182
ENSG00000133318	RTN3	1.18182
ENSG00000031698	SARS1	1.18182
ENSG00000076944	STXBP2	1.18182
ENSG00000213648	SULT1A4	1.18182
ENSG00000054116	TRAPPC3	1.18182
ENSG00000106305	AIMP2	1.27273
ENSG00000116584	ARHGEF2	1.27273
ENSG00000088682	COQ9	1.27273
ENSG00000036257	CUL3	1.27273
ENSG00000161634	DCD	1.27273
ENSG00000133935	ERG28	1.27273
ENSG00000137714	FDX1	1.27273
ENSG00000010932	FMO1	1.27273
ENSG00000198814	GK	1.27273
ENSG00000144591	GMPPA	1.27273
ENSG00000101336	HCK	1.27273
ENSG00000110169	HPX	1.27273
ENSG00000205726	ITSN1	1.27273
ENSG00000102158	MAGT1	1.27273
ENSG00000168906	MAT2A	1.27273
ENSG00000071051	NCK2	1.27273
ENSG00000150593	PDCD4	1.27273
ENSG00000010438	PRSS3	1.27273
ENSG00000124212	PTGIS	1.27273
ENSG00000167323	STIM1	1.27273
ENSG00000240303	ACAD11	1.36364
ENSG00000173369	C1QB	1.36364
ENSG00000115806	GORASP2	1.36364
ENSG00000117305	HMGCL	1.36364
ENSG00000049759	NEDD4L	1.36364
ENSG00000049449	RCN1	1.36364
ENSG00000141556	TBCD	1.36364
ENSG00000118514	ALDH8A1	1.45455
ENSG00000161638	ITGA5	1.45455
ENSG00000197892	KIF13B	1.45455
ENSG00000166136	NDUFB8	1.45455
ENSG00000198677	SKIC3	1.45455
ENSG00000075234	TTC38	1.45455
ENSG00000106819	ASPN	1.54545
ENSG00000100554	ATP6V1D	1.54545
ENSG00000141030	COPS3	1.54545
ENSG00000160202	CRYAA	1.54545
ENSG00000166847	DCTN5	1.54545
ENSG00000180210	F2	1.54545
ENSG00000111052	LIN7A	1.54545
ENSG00000169032	MAP2K1	1.54545
ENSG00000109339	MAPK10	1.54545
ENSG00000105835	NAMPT	1.54545
ENSG00000141127	PRPSAP2	1.54545
ENSG00000143554	SLC27A3	1.54545
ENSG00000100650	SRSF5	1.54545
ENSG00000124783	SSR1	1.54545
ENSG00000148090	AUH	1.63636
ENSG00000148660	CAMK2G	1.63636
ENSG00000173486	FKBP2	1.63636
ENSG00000166033	HTRA1	1.63636
ENSG00000055044	NOP58	1.63636
ENSG00000114391	RPL24	1.63636
ENSG00000138326	RPS24	1.63636
ENSG00000116266	STXBP3	1.63636
ENSG00000183044	ABAT	1.72727
ENSG00000168306	ACOX2	1.72727
ENSG00000124207	CSE1L	1.72727
ENSG00000106049	HIBADH	1.72727
ENSG00000101294	HM13	1.72727
ENSG00000198189	HSD17B11	1.72727
ENSG00000105887	MTPN	1.72727
ENSG00000187514	PTMA	1.72727
ENSG00000130508	PXDN	1.72727
ENSG00000072042	RDH11	1.72727
ENSG00000156482	RPL30	1.72727
ENSG00000149136	SSRP1	1.72727
ENSG00000197321	SVIL	1.72727
ENSG00000033178	UBA6	1.72727
ENSG00000145362	ANK2	1.81818
ENSG00000101974	ATP11C	1.81818
ENSG00000244414	CFHR1	1.81818
ENSG00000198947	DMD	1.81818
ENSG00000072134	EPN2	1.81818
ENSG00000116903	EXOC8	1.81818
ENSG00000176387	HSD11B2	1.81818
ENSG00000186868	MAPT	1.81818
ENSG00000085871	MGST2	1.81818
ENSG00000144035	NAT8	1.81818
ENSG00000107295	SH3GL2	1.81818
ENSG00000120156	TEK	1.81818
ENSG00000166181	API5	1.90909
ENSG00000159189	C1QC	1.90909
ENSG00000167363	FN3K	1.90909
ENSG00000105655	ISYNA1	1.90909
ENSG00000112062	MAPK14	1.90909
ENSG00000257335	MGAM	1.90909
ENSG00000099795	NDUFB7	1.90909
ENSG00000135842	NIBAN1	1.90909
ENSG00000198929	NOS1AP	1.90909
ENSG00000177105	RHOG	1.90909
ENSG00000105640	RPL18A	1.90909
ENSG00000156398	SFXN2	1.90909
ENSG00000213977	TAX1BP3	1.90909
ENSG00000122873	CISD1	2
ENSG00000066032	CTNNA2	2
ENSG00000121310	ECHDC2	2
ENSG00000180185	FAHD1	2
ENSG00000104870	FCGRT	2
ENSG00000158104	HPD	2
ENSG00000116171	SCP2	2
ENSG00000198670	LPA	2.09091
ENSG00000163818	LZTFL1	2.09091
ENSG00000163382	NAXE	2.09091
ENSG00000100266	PACSIN2	2.09091
ENSG00000250799	PRODH2	2.09091
ENSG00000108039	XPNPEP1	2.09091
ENSG00000243989	ACY1	2.18182
ENSG00000153956	CACNA2D1	2.18182
ENSG00000124491	F13A1	2.18182
ENSG00000117228	GBP1	2.18182
ENSG00000120053	GOT1	2.18182
ENSG00000125818	PSMF1	2.18182
ENSG00000143368	SF3B4	2.18182
ENSG00000100813	ACIN1	2.27273
ENSG00000177674	AGTRAP	2.27273
ENSG00000148218	ALAD	2.27273
ENSG00000140092	FBLN5	2.27273
ENSG00000139329	LUM	2.27273
ENSG00000111341	MGP	2.27273
ENSG00000077150	NFKB2	2.27273
ENSG00000135069	PSAT1	2.27273
ENSG00000100504	PYGL	2.27273
ENSG00000180900	SCRIB	2.27273
ENSG00000095932	SMIM24	2.27273
ENSG00000196502	SULT1A1	2.27273
ENSG00000116771	AGMAT	2.36364
ENSG00000164039	BDH2	2.36364
ENSG00000134769	DTNA	2.36364
ENSG00000103876	FAH	2.36364
ENSG00000130957	FBP2	2.36364
ENSG00000157827	FMNL2	2.36364
ENSG00000244437	IGKV3-15	2.36364
ENSG00000091409	ITGA6	2.36364
ENSG00000129988	LBP	2.36364
ENSG00000130830	MPP1	2.36364
ENSG00000122194	PLG	2.36364
ENSG00000233927	RPS28	2.36364
ENSG00000106803	SEC61B	2.36364
ENSG00000129103	SUMF2	2.36364
ENSG00000111058	ACSS3	2.45455
ENSG00000108091	CCDC6	2.45455
ENSG00000137992	DBT	2.45455
ENSG00000137713	PPP2R1B	2.45455
ENSG00000103653	CSK	2.54545
ENSG00000069345	DNAJA2	2.54545
ENSG00000151276	MAGI1	2.54545
ENSG00000125505	MBOAT7	2.54545
ENSG00000147684	NDUFB9	2.54545
ENSG00000144824	PHLDB2	2.54545
ENSG00000127445	PIN1	2.54545
ENSG00000075142	SRI	2.54545
ENSG00000197226	TBC1D9B	2.54545
ENSG00000118939	UCHL3	2.54545
ENSG00000223501	VPS52	2.54545
ENSG00000103502	CDIPT	2.63636
ENSG00000105202	FBL	2.63636
ENSG00000167996	FTH1	2.63636
ENSG00000169223	LMAN2	2.63636
ENSG00000120756	PLS1	2.63636
ENSG00000005421	PON1	2.63636
ENSG00000124614	RPS10	2.63636
ENSG00000092531	SNAP23	2.63636
ENSG00000108639	SYNGR2	2.63636
ENSG00000014123	UFL1	2.63636
ENSG00000164405	UQCRQ	2.63636
ENSG00000142192	APP	2.72727
ENSG00000039537	C6	2.72727
ENSG00000159228	CBR1	2.72727
ENSG00000095321	CRAT	2.72727
ENSG00000022267	FHL1	2.72727
ENSG00000126457	PRMT1	2.72727
ENSG00000131378	RFTN1	2.72727
ENSG00000144827	ABHD10	2.81818
ENSG00000144712	CAND2	2.81818
ENSG00000167193	CRK	2.81818
ENSG00000103018	CYB5B	2.81818
ENSG00000198721	ECI2	2.81818
ENSG00000149100	EIF3M	2.81818
ENSG00000159023	EPB41	2.81818
ENSG00000241935	HOGA1	2.81818
ENSG00000140545	MFGE8	2.81818
ENSG00000171759	PAH	2.81818
ENSG00000041357	PSMA4	2.81818
ENSG00000163220	S100A9	2.81818
ENSG00000211456	SACM1L	2.81818
ENSG00000099937	SERPIND1	2.81818
ENSG00000172831	CES2	2.90909
ENSG00000233276	GPX1	2.90909
ENSG00000013583	HEBP1	2.90909
ENSG00000113924	HGD	2.90909
ENSG00000239951	IGKV3-20	2.90909
ENSG00000137055	PLAA	2.90909
ENSG00000172053	QARS1	2.90909
ENSG00000184900	SUMO3	2.90909
ENSG00000151150	ANK3	3
ENSG00000158290	CUL4B	3
ENSG00000105679	GAPDHS	3
ENSG00000148834	GSTO1	3
ENSG00000261701	HPR	3
ENSG00000126522	ASL	3.09091
ENSG00000129151	BBOX1	3.09091
ENSG00000137274	BPHL	3.09091
ENSG00000172270	BSG	3.09091
ENSG00000171503	ETFDH	3.09091
ENSG00000160752	FDPS	3.09091
ENSG00000100031	GGT1	3.09091
ENSG00000131981	LGALS3	3.09091
ENSG00000198755	RPL10A	3.09091
ENSG00000148341	SH3GLB2	3.09091
ENSG00000100380	ST13	3.09091
ENSG00000197312	DDI2	3.18182
ENSG00000137106	GRHPR	3.18182
ENSG00000132561	MATN2	3.18182
ENSG00000117906	RCN2	3.18182
ENSG00000008988	RPS20	3.18182
ENSG00000143653	SCCPDH	3.18182
ENSG00000112186	CAP2	3.27273
ENSG00000119638	NEK9	3.27273
ENSG00000103024	NME3	3.27273
ENSG00000142676	RPL11	3.27273
ENSG00000184702	SEPTIN5	3.27273
ENSG00000164062	APEH	3.36364
ENSG00000105974	CAV1	3.36364
ENSG00000178741	COX5A	3.36364
ENSG00000158769	F11R	3.36364
ENSG00000148943	LIN7C	3.36364
ENSG00000147813	NAPRT	3.36364
ENSG00000164466	SFXN1	3.36364
ENSG00000122705	CLTA	3.45455
ENSG00000179115	FARSA	3.45455
ENSG00000112769	LAMA4	3.45455
ENSG00000166963	MAP1A	3.45455
ENSG00000183207	RUVBL2	3.45455
ENSG00000137831	UACA	3.45455
ENSG00000169344	UMOD	3.45455
ENSG00000132840	BHMT2	3.54545
ENSG00000021852	C8B	3.54545
ENSG00000176919	C8G	3.54545
ENSG00000170323	FABP4	3.54545
ENSG00000127948	POR	3.54545
ENSG00000025708	TYMP	3.54545
ENSG00000000971	CFH	3.63636
ENSG00000168924	LETM1	3.63636
ENSG00000134910	STT3A	3.63636
ENSG00000002726	AOC1	3.72727
ENSG00000016391	CHDH	3.72727
ENSG00000099219	ERMP1	3.72727
ENSG00000277791	PSMB3	3.72727
ENSG00000149131	SERPING1	3.72727
ENSG00000157184	CPT2	3.81818
ENSG00000108187	PBLD	3.81818
ENSG00000131471	AOC3	3.90909
ENSG00000156535	CD109	3.90909
ENSG00000104408	EIF3E	3.90909
ENSG00000100129	EIF3L	3.90909
ENSG00000205531	NAP1L4	3.90909
ENSG00000167792	NDUFV1	3.90909
ENSG00000108528	SLC25A11	3.90909
ENSG00000129353	SLC44A2	3.90909
ENSG00000127481	UBR4	3.90909
ENSG00000127831	VIL1	3.90909
ENSG00000196236	XPNPEP3	3.90909
ENSG00000133706	LARS1	4
ENSG00000130414	NDUFA10	4
ENSG00000121060	TRIM25	4
ENSG00000082397	EPB41L3	4.09091
ENSG00000090621	PABPC4	4.09091
ENSG00000117394	SLC2A1	4.09091
ENSG00000139921	TMX1	4.09091
ENSG00000167165	UGT1A6	4.09091
ENSG00000074696	HACD3	4.18182
ENSG00000063177	RPL18	4.18182
ENSG00000196177	ACADSB	4.27273
ENSG00000072210	ALDH3A2	4.27273
ENSG00000168542	COL3A1	4.27273
ENSG00000065518	NDUFB4	4.27273
ENSG00000118271	TTR	4.27273
ENSG00000168710	AHCYL1	4.36364
ENSG00000166840	GLYATL1	4.36364
ENSG00000109919	MTCH2	4.36364
ENSG00000145192	AHSG	4.45455
ENSG00000239672	NME1	4.45455
ENSG00000165092	ALDH1A1	4.54545
ENSG00000015413	DPEP1	4.54545
ENSG00000113889	KNG1	4.54545
ENSG00000162734	PEA15	4.54545
ENSG00000070087	PFN2	4.54545
ENSG00000132356	PRKAA1	4.54545
ENSG00000171858	RPS21	4.54545
ENSG00000112936	C7	4.63636
ENSG00000109606	DHX15	4.63636
ENSG00000109814	UGDH	4.63636
ENSG00000119541	VPS4B	4.63636
ENSG00000138772	ANXA3	4.72727
ENSG00000123384	LRP1	4.72727
ENSG00000139180	NDUFA9	4.72727
ENSG00000174827	PDZK1	4.72727
ENSG00000116039	ATP6V1B1	4.81818
ENSG00000063854	HAGH	4.81818
ENSG00000147164	SNX12	4.81818
ENSG00000087086	FTL	4.90909
ENSG00000259207	ITGB3	4.90909
ENSG00000106028	SSBP1	4.90909
ENSG00000166589	CDH16	5
ENSG00000089006	SNX5	5
ENSG00000137124	ALDH1B1	5.09091
ENSG00000096696	DSP	5.09091
ENSG00000108298	RPL19	5.09091
ENSG00000188488	SERPINA5	5.09091
ENSG00000099624	ATP5F1D	5.18182
ENSG00000145349	CAMK2D	5.18182
ENSG00000189043	NDUFA4	5.18182
ENSG00000221914	PPP2R2A	5.18182
ENSG00000167711	SERPINF2	5.18182
ENSG00000095637	SORBS1	5.18182
ENSG00000173786	CNP	5.27273
ENSG00000102755	FLT1	5.27273
ENSG00000172403	SYNPO2	5.27273
ENSG00000102879	CORO1A	5.36364
ENSG00000135678	CPM	5.36364
ENSG00000160282	FTCD	5.36364
ENSG00000198805	PNP	5.36364
ENSG00000143153	ATP1B1	5.45455
ENSG00000103316	CRYM	5.45455
ENSG00000107611	CUBN	5.45455
ENSG00000144118	RALB	5.45455
ENSG00000132507	EIF5A	5.54545
ENSG00000099250	NRP1	5.54545
ENSG00000168439	STIP1	5.54545
ENSG00000196305	IARS1	5.63636
ENSG00000102317	RBM3	5.63636
ENSG00000132837	DMGDH	5.72727
ENSG00000060971	ACAA1	5.81818
ENSG00000211445	GPX3	5.81818
ENSG00000175792	RUVBL1	5.81818
ENSG00000064666	CNN2	5.90909
ENSG00000154277	UCHL1	5.90909
ENSG00000129083	COPB1	6
ENSG00000055957	ITIH1	6
ENSG00000115233	PSMD14	6
ENSG00000142541	RPL13A	6
ENSG00000008294	SPAG9	6
ENSG00000136854	STXBP1	6
ENSG00000187134	AKR1C1	6.09091
ENSG00000104327	CALB1	6.09091
ENSG00000151726	ACSL1	6.18182
ENSG00000197448	GSTK1	6.18182
ENSG00000164040	PGRMC2	6.18182
ENSG00000113643	RARS1	6.18182
ENSG00000151655	ITIH2	6.27273
ENSG00000132541	RIDA	6.27273
ENSG00000197444	OGDHL	6.36364
ENSG00000108107	RPL28	6.45455
ENSG00000131100	ATP6V1E1	6.54545
ENSG00000076201	PTPN23	6.54545
ENSG00000136842	TMOD1	6.54545
ENSG00000154229	PRKCA	6.63636
ENSG00000180879	SSR4	6.63636
ENSG00000120063	GNA13	6.81818
ENSG00000196139	AKR1C3	6.90909
ENSG00000198836	OPA1	6.90909
ENSG00000117448	AKR1A1	7
ENSG00000110651	CD81	7
ENSG00000239264	TXNDC5	7
ENSG00000135744	AGT	7.09091
ENSG00000131844	MCCC2	7.09091
ENSG00000011052	NME1-NME2	7.09091
ENSG00000101856	PGRMC1	7.09091
ENSG00000168003	SLC3A2	7.09091
ENSG00000134240	HMGCS2	7.18182
ENSG00000179776	CDH5	7.27273
ENSG00000153071	DAB2	7.27273
ENSG00000196126	HLA-DRB1	7.27273
ENSG00000162729	IGSF8	7.27273
ENSG00000133110	POSTN	7.36364
ENSG00000105227	PRX	7.36364
ENSG00000089157	RPLP0	7.36364
ENSG00000167107	ACSF2	7.54545
ENSG00000140263	SORD	7.54545
ENSG00000139269	INHBE	7.63636
ENSG00000106853	PTGR1	7.63636
ENSG00000004864	SLC25A13	7.63636
ENSG00000163682	RPL9	7.72727
ENSG00000130226	DPP6	7.81818
ENSG00000169710	FASN	7.81818
ENSG00000099284	MACROH2A2	7.81818
ENSG00000143627	PKLR	7.81818
ENSG00000100994	PYGB	7.81818
ENSG00000005007	UPF1	7.81818
ENSG00000134108	ARL8B	7.90909
ENSG00000176393	RNPEP	7.90909
ENSG00000143862	ARL8A	8.18182
ENSG00000130429	ARPC1B	8.18182
ENSG00000145425	RPS3A	8.18182
ENSG00000124253	PCK1	8.27273
ENSG00000004455	AK2	8.36364
ENSG00000100567	PSMA3	8.36364
ENSG00000184227	ACOT1	8.45455
ENSG00000113905	HRG	8.45455
ENSG00000109107	ALDOC	8.54545
ENSG00000042493	CAPG	8.63636
ENSG00000213619	NDUFS3	8.63636
ENSG00000127884	ECHS1	8.72727
ENSG00000145692	BHMT	9
ENSG00000108946	PRKAR1A	9
ENSG00000140988	RPS2	9
ENSG00000122729	ACO1	9.09091
ENSG00000164904	ALDH7A1	9.09091
ENSG00000168497	CAVIN2	9.09091
ENSG00000079950	STX7	9.09091
ENSG00000058453	CROCC	9.27273
ENSG00000147647	DPYS	9.27273
ENSG00000106992	AK1	9.54545
ENSG00000133789	SWAP70	9.54545
ENSG00000131473	ACLY	9.72727
ENSG00000196616	ADH1B	9.72727
ENSG00000266028	SRGAP2	9.72727
ENSG00000100764	PSMC1	9.90909
ENSG00000166147	FBN1	10.0909
ENSG00000115419	GLS	10.0909
ENSG00000089009	RPL6	10.0909
ENSG00000110799	VWF	10.0909
ENSG00000165475	CRYL1	10.1818
ENSG00000087258	GNAO1	10.2727
ENSG00000088256	GNA11	10.3636
ENSG00000257017	HP	10.3636
ENSG00000061676	NCKAP1	10.3636
ENSG00000073578	SDHA	10.3636
ENSG00000175198	PCCA	10.5455
ENSG00000254772	EEF1G	10.6364
ENSG00000070756	PABPC1	10.6364
ENSG00000197958	RPL12	10.6364
ENSG00000165629	ATP5F1C	10.8182
ENSG00000167986	DDB1	10.9091
ENSG00000151729	SLC25A4	10.9091
ENSG00000091136	LAMB1	11
ENSG00000149428	HYOU1	11.0909
ENSG00000138413	IDH1	11.0909
ENSG00000144746	ARL6IP5	11.1818
ENSG00000114054	PCCB	11.5455
ENSG00000117054	ACADM	11.6364
ENSG00000196569	LAMA2	11.6364
ENSG00000149124	GLYAT	11.7273
ENSG00000177889	UBE2N	11.8182
ENSG00000103187	COTL1	11.9091
ENSG00000111737	RAB35	12.1818
ENSG00000005022	SLC25A5	12.1818
ENSG00000162433	AK4	12.2727
ENSG00000136167	LCP1	12.4545
ENSG00000147416	ATP6V1B2	12.5455
ENSG00000148204	CRB2	12.5455
ENSG00000055955	ITIH4	12.5455
ENSG00000021355	SERPINB1	12.5455
ENSG00000169100	SLC25A6	12.7273
ENSG00000106927	AMBP	12.8182
ENSG00000078114	NEBL	12.9091
ENSG00000144908	ALDH1L1	13
ENSG00000176974	SHMT1	13.1818
ENSG00000118137	APOA1	13.3636
ENSG00000143819	EPHX1	13.3636
ENSG00000135480	KRT7	13.3636
ENSG00000115677	HDLBP	13.4545
ENSG00000134318	ROCK2	13.6364
ENSG00000171401	KRT13	13.7273
ENSG00000132437	DDC	13.8182
ENSG00000167526	RPL13	13.8182
ENSG00000165140	FBP1	14.1818
ENSG00000126432	PRDX5	14.3636
ENSG00000168291	PDHB	14.4545
ENSG00000198712	MT-CO2	14.7273
ENSG00000164402	SEPTIN8	14.7273
ENSG00000067048	DDX3Y	15
ENSG00000156261	CCT8	15.3636
ENSG00000128422	KRT17	15.3636
ENSG00000166165	CKB	15.4545
ENSG00000113790	EHHADH	15.4545
ENSG00000133313	CNDP2	15.5455
ENSG00000163531	NFASC	15.7273
ENSG00000149476	TKFC	15.7273
ENSG00000169764	UGP2	15.7273
ENSG00000128591	FLNC	15.8182
ENSG00000261150	EPPK1	16
ENSG00000141959	PFKL	16
ENSG00000175166	PSMD2	16.1818
ENSG00000006125	AP2B1	16.2727
ENSG00000167588	GPD1	16.2727
ENSG00000120708	TGFBI	16.2727
ENSG00000111057	KRT18	16.3636
ENSG00000125354	SEPTIN6	16.3636
ENSG00000023228	NDUFS1	16.4545
ENSG00000185825	BCAP31	16.6364
ENSG00000106804	C5	16.6364
ENSG00000115484	CCT4	16.6364
ENSG00000171345	KRT19	17.4545
ENSG00000174437	ATP2A2	18.2727
ENSG00000104267	CA2	18.4545
ENSG00000029534	ANK1	18.9091
ENSG00000118705	RPN2	19.1818
ENSG00000167815	PRDX2	19.3636
ENSG00000109846	CRYAB	20.1818
ENSG00000149591	TAGLN	20.2727
ENSG00000112992	NNT	20.4545
ENSG00000105220	GPI	20.6364
ENSG00000081479	LRP2	21.3636
ENSG00000244067	GSTA2	21.4545
ENSG00000091513	TF	21.8182
ENSG00000183747	ACSM2A	21.9091
ENSG00000213585	VDAC1	22.1818
ENSG00000120438	TCP1	22.2727
ENSG00000089220	PEBP1	22.4545
ENSG00000166825	ANPEP	23.1818
ENSG00000171914	TLN2	23.1818
ENSG00000196136	SERPINA3	23.5455
ENSG00000138080	EMILIN1	23.6364
ENSG00000018625	ATP1A2	24.9091
ENSG00000146731	CCT6A	24.9091
ENSG00000133835	HSD17B4	25.6364
ENSG00000156709	AIFM1	25.7273
ENSG00000132305	IMMT	25.9091
ENSG00000115310	RTN4	26
ENSG00000130203	APOE	26.0909
ENSG00000167315	ACAA2	27.0909
ENSG00000119396	RAB14	27.3636
ENSG00000066813	ACSM2B	27.8182
ENSG00000166226	CCT2	28.6364
ENSG00000198959	TGM2	28.8182
ENSG00000196975	ANXA4	29
ENSG00000004939	SLC4A1	29.3636
ENSG00000174903	RAB1B	29.6364
ENSG00000175084	DES	30.2727
ENSG00000186832	KRT16	30.6364
ENSG00000132703	APCS	31.5455
ENSG00000171557	FGG	32.2727
ENSG00000138758	SEPTIN11	32.6364
ENSG00000131236	CAP1	34.1818
ENSG00000100889	PCK2	35.1818
ENSG00000138069	RAB1A	36.0909
ENSG00000120885	CLU	36.6364
ENSG00000204390	HSPA1L	37.4545
ENSG00000223609	HBD	37.5455
ENSG00000105357	MYH14	37.5455
ENSG00000126803	HSPA2	37.8182
ENSG00000186081	KRT5	38.3636
ENSG00000122786	CALD1	38.5455
ENSG00000147394	ZNF185	38.8182
ENSG00000136872	ALDOB	41.9091
ENSG00000170421	KRT8	42.0909
ENSG00000164111	ANXA5	42.3636
ENSG00000084674	APOB	42.3636
ENSG00000171766	GATM	42.3636
ENSG00000111716	LDHB	43.9091
ENSG00000171564	FGB	45.9091
ENSG00000158710	TAGLN2	46.7273
ENSG00000109072	VTN	46.7273
ENSG00000041982	TNC	47.6364
ENSG00000084754	HADHA	49.5455
ENSG00000197249	SERPINA1	49.8182
ENSG00000171560	FGA	52.5455
ENSG00000166598	HSP90B1	54.0909
ENSG00000140416	TPM1	54.5455
ENSG00000135046	ANXA1	59.6364
ENSG00000244731	C4A	60.4545
ENSG00000224389	C4B	61.3636
ENSG00000134871	COL4A2	65.9091
ENSG00000187244	BCAM	67.5455
ENSG00000137710	RDX	77.8182
ENSG00000080824	HSP90AA1	81.2727
ENSG00000142156	COL6A1	82.4545
ENSG00000188157	AGRN	97.4545
ENSG00000133392	MYH11	102.455
ENSG00000104833	TUBB4A	103.364
ENSG00000137285	TUBB2B	120.273
ENSG00000137267	TUBB2A	126.182
ENSG00000116962	NID1	138
ENSG00000159251	ACTC1	232.727
ENSG00000142798	HSPG2	292.091
ENSG00000130702	LAMA5	297.818
ENSG00000163359	COL6A3	321.636

### Sheet: Tubules_NoProteinDetected
Ensembl_gene_ID	Gene_symbol	Mean_spectral_count
ENSG00000125257	ABCC4	1
ENSG00000047457	CP	1
ENSG00000259207	ITGB3	1
ENSG00000123384	LRP1	1
ENSG00000065559	MAP2K4	1
ENSG00000151552	QDPR	1
ENSG00000149136	SSRP1	1
ENSG00000144712	CAND2	1.09091
ENSG00000113721	PDGFRB	1.09091
ENSG00000110799	VWF	1.09091
ENSG00000130176	CNN1	1.18182
ENSG00000180210	F2	1.18182
ENSG00000109339	MAPK10	1.18182
ENSG00000005421	PON1	1.18182
ENSG00000160213	CSTB	1.27273
ENSG00000134709	HOOK1	1.27273
ENSG00000173702	MUC13	1.27273
ENSG00000111679	PTPN6	1.27273
ENSG00000140682	TGFB1I1	1.27273
ENSG00000085662	AKR1B1	1.36364
ENSG00000130300	PLVAP	1.36364
ENSG00000004776	HSPB6	1.45455
ENSG00000211632	IGKV3D-11	1.45455
ENSG00000132465	JCHAIN	1.45455
ENSG00000176623	RMDN1	1.45455
ENSG00000021852	C8B	1.54545
ENSG00000049540	ELN	1.54545
ENSG00000171992	SYNPO	1.54545
ENSG00000197253	TPSB2	1.54545
ENSG00000162688	AGL	1.63636
ENSG00000211625	IGKV3D-20	1.63636
ENSG00000100665	SERPINA4	1.63636
ENSG00000103653	CSK	1.72727
ENSG00000113569	NUP155	1.72727
ENSG00000075142	SRI	1.72727
ENSG00000101336	HCK	1.81818
ENSG00000239951	IGKV3-20	1.81818
ENSG00000033178	UBA6	1.81818
ENSG00000168743	NPNT	1.90909
ENSG00000196923	PDLIM7	1.90909
ENSG00000010438	PRSS3	1.90909
ENSG00000134318	ROCK2	2
ENSG00000159023	EPB41	2.18182
ENSG00000038427	VCAN	2.18182
ENSG00000000971	CFH	2.27273
ENSG00000133789	SWAP70	2.36364
ENSG00000114270	COL7A1	2.45455
ENSG00000124207	CSE1L	2.45455
ENSG00000120306	CYSTM1	2.45455
ENSG00000164070	HSPA4L	2.45455
ENSG00000244437	IGKV3-15	2.45455
ENSG00000167711	SERPINF2	2.45455
ENSG00000107295	SH3GL2	2.45455
ENSG00000139921	TMX1	2.45455
ENSG00000159840	ZYX	2.45455
ENSG00000176919	C8G	2.54545
ENSG00000110245	APOC3	2.72727
ENSG00000261701	HPR	2.81818
ENSG00000185100	ADSS1	2.90909
ENSG00000010810	FYN	2.90909
ENSG00000105679	GAPDHS	2.90909
ENSG00000130635	COL5A1	3
ENSG00000117906	RCN2	3
ENSG00000106809	OGN	3.18182
ENSG00000105726	ATP13A1	3.27273
ENSG00000138326	RPS24	3.27273
ENSG00000021355	SERPINB1	3.27273
ENSG00000161513	FDXR	3.36364
ENSG00000110169	HPX	3.36364
ENSG00000180370	PAK2	3.36364
ENSG00000149131	SERPING1	3.45455
ENSG00000110628	SLC22A18	3.45455
ENSG00000064666	CNN2	3.54545
ENSG00000099937	SERPIND1	3.54545
ENSG00000168497	CAVIN2	3.63636
ENSG00000058453	CROCC	3.63636
ENSG00000129988	LBP	3.63636
ENSG00000136238	RAC1	3.63636
ENSG00000102317	RBM3	3.63636
ENSG00000113657	DPYSL3	3.81818
ENSG00000130957	FBP2	3.81818
ENSG00000111077	TNS2	3.81818
ENSG00000110651	CD81	3.90909
ENSG00000100129	EIF3L	4
ENSG00000196126	HLA-DRB1	4
ENSG00000066032	CTNNA2	4.09091
ENSG00000112769	LAMA4	4.18182
ENSG00000101294	HM13	4.36364
ENSG00000108671	PSMD11	4.36364
ENSG00000073169	SELENOO	4.63636
ENSG00000148795	CYP17A1	4.72727
ENSG00000112936	C7	4.81818
ENSG00000107438	PDLIM1	4.81818
ENSG00000170876	TMEM43	4.81818
ENSG00000055957	ITIH1	4.90909
ENSG00000029534	ANK1	5
ENSG00000132561	MATN2	5.18182
ENSG00000145192	AHSG	5.45455
ENSG00000102879	CORO1A	5.45455
ENSG00000142676	RPL11	6
ENSG00000106992	AK1	6.18182
ENSG00000087258	GNAO1	6.27273
ENSG00000151655	ITIH2	6.27273
ENSG00000143545	RAB13	6.27273
ENSG00000109107	ALDOC	6.36364
ENSG00000055955	ITIH4	7.09091
ENSG00000128591	FLNC	7.36364
ENSG00000136167	LCP1	7.45455
ENSG00000166147	FBN1	7.54545
ENSG00000257017	HP	8.36364
ENSG00000135220	UGT2A3	8.54545
ENSG00000167363	FN3K	8.63636
ENSG00000124491	F13A1	9
ENSG00000116120	FARSB	9.09091
ENSG00000180879	SSR4	9.63636
ENSG00000168542	COL3A1	9.72727
ENSG00000132507	EIF5A	9.81818
ENSG00000113643	RARS1	9.90909
ENSG00000106927	AMBP	10.1818
ENSG00000070182	SPTB	10.1818
ENSG00000169710	FASN	10.2727
ENSG00000160202	CRYAA	10.5455
ENSG00000096696	DSP	10.6364
ENSG00000171401	KRT13	10.8182
ENSG00000106804	C5	11
ENSG00000132703	APCS	11.8182
ENSG00000128422	KRT17	12.0909
ENSG00000101335	MYL9	13.3636
ENSG00000186832	KRT16	13.9091
ENSG00000186081	KRT5	14
ENSG00000118137	APOA1	14.2727
ENSG00000106819	ASPN	14.4545
ENSG00000198959	TGM2	14.4545
ENSG00000254772	EEF1G	15.2727
ENSG00000175084	DES	16.0909
ENSG00000115310	RTN4	16.3636
ENSG00000101608	MYL12A	17.8182
ENSG00000211445	GPX3	18
ENSG00000120885	CLU	18.1818
ENSG00000091513	TF	18.9091
ENSG00000149591	TAGLN	19.3636
ENSG00000139329	LUM	19.8182
ENSG00000131471	AOC3	21.1818
ENSG00000084674	APOB	22
ENSG00000120708	TGFBI	22.9091
ENSG00000223609	HBD	23.2727
ENSG00000149428	HYOU1	24.9091
ENSG00000204390	HSPA1L	26.5455
ENSG00000138080	EMILIN1	30.7273
ENSG00000140416	TPM1	34.2727
ENSG00000166226	CCT2	34.5455
ENSG00000143819	EPHX1	35.0909
ENSG00000041982	TNC	36.1818
ENSG00000134871	COL4A2	38.7273
ENSG00000116962	NID1	40.3636
ENSG00000142156	COL6A1	41.3636
ENSG00000204388	HSPA1B	42.4545
ENSG00000244731	C4A	46.0909
ENSG00000224389	C4B	47
ENSG00000018625	ATP1A2	47.2727
ENSG00000135862	LAMC1	49.1818
ENSG00000171560	FGA	51.6364
ENSG00000133392	MYH11	66.6364
ENSG00000130702	LAMA5	75.9091
ENSG00000137285	TUBB2B	95.7273
ENSG00000080824	HSP90AA1	97.3636
ENSG00000137267	TUBB2A	97.9091
ENSG00000104833	TUBB4A	100
ENSG00000159251	ACTC1	135
ENSG00000026025	VIM	161.727
ENSG00000163359	COL6A3	171.818

### Sheet: Glomeruli_NomRNADetected
Ensembl_gene_ID	Gene_symbol	Mean_TPM
ENSG00000196747	HIST1H2AI	0.00217701
ENSG00000273983	HIST1H3G	0.00245486
ENSG00000168830	HTR1E	0.00277659
ENSG00000197921	HES5	0.00329261
ENSG00000206181	TCEB3B	0.0034628
ENSG00000164107	HAND2	0.00415781
ENSG00000078549	ADCYAP1R1	0.00514574
ENSG00000254656	RTL1	0.00686308
ENSG00000274641	HIST1H2BO	0.00843105
ENSG00000132938	MTUS2	0.00871727
ENSG00000276368	HIST1H2AJ	0.0130258
ENSG00000188730	VWC2	0.0136059
ENSG00000109705	NKX3-2	0.0168487
ENSG00000278463	HIST1H2AB	0.018319
ENSG00000187166	H1FNT	0.019569
ENSG00000274618	HIST1H4F	0.0196031
ENSG00000184811	TUSC5	0.0229872
ENSG00000184270	HIST2H2AB	0.0249827
ENSG00000158402	CDC25C	0.025148
ENSG00000185130	HIST1H2BL	0.0269853
ENSG00000151640	DPYSL4	0.0288561
ENSG00000168148	HIST3H3	0.0297441
ENSG00000204366	ZBTB12	0.0315747
ENSG00000183166	CALN1	0.0323596
ENSG00000278637	HIST1H4A	0.0332655
ENSG00000276231	PIK3R6	0.0387861
ENSG00000277775	HIST1H3F	0.0402403
ENSG00000172548	NIPAL4	0.0415542
ENSG00000184661	CDCA2	0.0436934
ENSG00000187581	COX8C	0.0437297
ENSG00000177602	GSG2	0.0457115
ENSG00000164508	HIST1H2AA	0.0457686
ENSG00000183598	HIST2H3D	0.0564592
ENSG00000203852	HIST2H3A	0.073797
ENSG00000024526	DEPDC1	0.0956883
ENSG00000244255	XXbac-BPG116M5.17	0.105093
ENSG00000148680	HTR7	0.114902
ENSG00000198178	CLEC4C	0.119676
ENSG00000196890	HIST3H2BB	0.129625
ENSG00000184357	HIST1H1B	0.129759
ENSG00000204086	RPA4	0.132724
ENSG00000277157	HIST1H4D	0.141763
ENSG00000134398	ERN2	0.150273
ENSG00000274997	HIST1H2AH	0.163545
ENSG00000127472	PLA2G5	0.176987
ENSG00000275714	HIST1H3A	0.197285
ENSG00000203811	HIST2H3C	0.201355
ENSG00000196866	HIST1H2AD	0.216247
ENSG00000161609	CCDC155	0.227476
ENSG00000260170	RP11-96O20.4	0.231792
ENSG00000115163	CENPA	0.256709
ENSG00000276410	HIST1H2BB	0.279867
ENSG00000101162	TUBB1	0.313902
ENSG00000230667	SETSIP	0.343242
ENSG00000196993	NPIPB9	0.346842
ENSG00000105613	MAST1	0.391745
ENSG00000278677	HIST1H2AM	0.771746
ENSG00000160683	CXCR5	2.4258
ENSG00000197238	HIST1H4J	2.52137
ENSG00000234289	H2BFS	4.92998
ENSG00000255730	CTC-435M10.3	9.47853
ENSG00000185507	IRF7	16.2372

### Sheet: Tubules_NomRNADetected
Ensembl_gene_ID	Gene_symbol	Mean_TPM
ENSG00000215182	MUC5AC	0.00014271
ENSG00000125820	NKX2-2	0.00055286
ENSG00000204174	NPY4R	0.000840585
ENSG00000110244	APOA4	0.00102267
ENSG00000172137	CALB2	0.00110586
ENSG00000197921	HES5	0.001255
ENSG00000168830	HTR1E	0.00140528
ENSG00000185792	NLRP9	0.00152038
ENSG00000197506	SLC28A3	0.00158143
ENSG00000016082	ISL1	0.00196359
ENSG00000134760	DSG1	0.00209273
ENSG00000100373	UPK3A	0.00271738
ENSG00000105464	GRIN2D	0.00308856
ENSG00000196747	HIST1H2AI	0.00314253
ENSG00000162344	FGF19	0.00349729
ENSG00000185130	HIST1H2BL	0.00360024
ENSG00000151640	DPYSL4	0.00388856
ENSG00000256394	ASIC5	0.00393737
ENSG00000078549	ADCYAP1R1	0.004583
ENSG00000164107	HAND2	0.00508706
ENSG00000152592	DMP1	0.00584326
ENSG00000144355	DLX1	0.00650313
ENSG00000129173	E2F8	0.00677315
ENSG00000109705	NKX3-2	0.00681965
ENSG00000187166	H1FNT	0.00685662
ENSG00000184811	TUSC5	0.00834062
ENSG00000276231	PIK3R6	0.00891592
ENSG00000132938	MTUS2	0.0089478
ENSG00000273983	HIST1H3G	0.00903323
ENSG00000156564	LRFN2	0.00911392
ENSG00000168148	HIST3H3	0.00927582
ENSG00000196748	CLPSL2	0.00942755
ENSG00000235376	RPEL1	0.0103905
ENSG00000274641	HIST1H2BO	0.0111096
ENSG00000130720	FIBCD1	0.0117641
ENSG00000181072	CHRM2	0.0117834
ENSG00000206181	TCEB3B	0.0132783
ENSG00000188730	VWC2	0.0136255
ENSG00000153820	SPHKAP	0.0139944
ENSG00000157219	HTR5A	0.0145893
ENSG00000169884	WNT10B	0.0147793
ENSG00000187054	TMPRSS11A	0.0158921
ENSG00000135773	CAPN9	0.0163959
ENSG00000236444	UBE2L5P	0.0166044
ENSG00000177602	GSG2	0.0166614
ENSG00000132972	RNF17	0.0169522
ENSG00000142623	PADI1	0.0171203
ENSG00000116014	KISS1R	0.0177351
ENSG00000162992	NEUROD1	0.0180437
ENSG00000278463	HIST1H2AB	0.019043
ENSG00000204366	ZBTB12	0.0191441
ENSG00000158402	CDC25C	0.0193146
ENSG00000163673	DCLK3	0.0195591
ENSG00000119457	SLC46A2	0.0201733
ENSG00000172548	NIPAL4	0.0202893
ENSG00000274997	HIST1H2AH	0.0234272
ENSG00000173662	TAS1R1	0.0266634
ENSG00000274618	HIST1H4F	0.0267002
ENSG00000137261	KIAA0319	0.0271772
ENSG00000186645	SPDYE9P	0.027998
ENSG00000260287	TBC1D3G	0.0295552
ENSG00000166959	MS4A8	0.030822
ENSG00000278637	HIST1H4A	0.0332257
ENSG00000183347	GBP6	0.0333552
ENSG00000147697	GSDMC	0.0359392
ENSG00000183960	KCNH8	0.0361717
ENSG00000186871	ERCC6L	0.0372835
ENSG00000024526	DEPDC1	0.037836
ENSG00000077279	DCX	0.0395065
ENSG00000101162	TUBB1	0.0429487
ENSG00000168454	TXNDC2	0.0439607
ENSG00000163808	KIF15	0.0449013
ENSG00000154227	CERS3	0.0460926
ENSG00000260170	RP11-96O20.4	0.0461957
ENSG00000167664	TMIGD2	0.0462346
ENSG00000174521	TTC9B	0.0488855
ENSG00000136231	IGF2BP3	0.049311
ENSG00000204086	RPA4	0.0505691
ENSG00000158125	XDH	0.0508108
ENSG00000184270	HIST2H2AB	0.0515926
ENSG00000276410	HIST1H2BB	0.0548741
ENSG00000113302	IL12B	0.0563203
ENSG00000134668	SPOCD1	0.0576987
ENSG00000184661	CDCA2	0.0601999
ENSG00000260230	FRRS1L	0.0615223
ENSG00000183598	HIST2H3D	0.0650037
ENSG00000145198	VWA5B2	0.0652038
ENSG00000198178	CLEC4C	0.065617
ENSG00000196890	HIST3H2BB	0.0656939
ENSG00000115163	CENPA	0.0672496
ENSG00000206075	SERPINB5	0.0690991
ENSG00000130167	TSPAN16	0.0720892
ENSG00000134398	ERN2	0.0805016
ENSG00000137745	MMP13	0.0811898
ENSG00000131914	LIN28A	0.0889741
ENSG00000112539	C6orf118	0.0896887
ENSG00000203811	HIST2H3C	0.0901747
ENSG00000203852	HIST2H3A	0.0973796
ENSG00000161609	CCDC155	0.114725
ENSG00000255439	RP11-196G11.1	0.128999
ENSG00000196993	NPIPB9	0.137581
ENSG00000142405	NLRP12	0.153249
ENSG00000244255	XXbac-BPG116M5.17	0.159964
ENSG00000164508	HIST1H2AA	0.161797
ENSG00000127472	PLA2G5	0.178246
ENSG00000196866	HIST1H2AD	0.200916
ENSG00000230667	SETSIP	0.205315
ENSG00000278677	HIST1H2AM	0.205881
ENSG00000204930	FAM221B	0.234984
ENSG00000177182	CLVS1	0.235862
ENSG00000164744	SUN3	0.306662
ENSG00000277157	HIST1H4D	0.327964
ENSG00000161328	LRRC56	0.328163
ENSG00000275714	HIST1H3A	0.425779
ENSG00000234289	H2BFS	0.447592
ENSG00000230358	RP11-166O4.1	0.605674
ENSG00000160683	CXCR5	0.968961
ENSG00000197238	HIST1H4J	1.21529
ENSG00000255730	CTC-435M10.3	5.92691
ENSG00000185507	IRF7	6.28398
